# PET-Microplastics Trigger Endothelial Glycocalyx Loss via ER Stress and ROS Unleashing IL-1β-Driven SMC Switching and Early Aortic Structural Impairment

**DOI:** 10.1101/2025.09.22.677783

**Authors:** Weixue Huo, Jin Qu, Sen Wang, Mengwei He, Zhaoxiang Zeng, Deping Kong, Lushun Yuan, Rui Feng

## Abstract

Polyethylene terephthalate microplastics (PET-MPs), a major microplastics component identified in human vasculature, pose emerging environmental health risks. This study systemically profiled MPs in human aortic tissues and investigated the mechanisms underlying PET-MPs-induced aortic injury in vivo and in vitro. Chronic oral exposure of Sprague-Dawley rats to PET-MPs (1.0-100 mg/L) resulted in endothelial glycocalyx loss and structural impairment of aortic elastic fibers, with MPs accumulating within aortic endothelial cells. Transcriptomic and biochemical analyses revealed that PET-MPs triggered endoplasmic reticulum stress (ERS) and reactive oxygen species (ROS) generation in human aortic endothelial cells (HAECs), driving glycocalyx degradation and NF-κB-mediated inflammation. Proteomic profiling identified endothelial-derived IL-1β as a key mediator, which subsequently induced phenotypic switching in human aortic smooth muscle cells (HASMCs) in vitro. Pharmacological inhibition of ERS (TUDCA), ROS (NAC), or IL-1β (Canakinumab) attenuated this pathogenic cascade. Crucially, restoration of the glycocalyx using Sulodexide mitigated endothelial dysfunction and downstream HASMC phenotypic switching. These findings establish endothelial glycocalyx degradation via ERS-ROS as a novel mechanism for PET-MPs-induced vascular injury and highlight glycocalyx protection as a potential strategy against environmental microplastic hazards.
