## Supplementary table 8:PET-MPs exposure signature. for "PET-Microplastics Trigger Endothelial Glycocalyx Loss via ER Stress and ROS Unleashing IL-1β-Driven SMC Switching and Early Aortic Structural Impairment"

### Sheet: UP
Row.names	baseMean	log2FoldChange	lfcSE	stat	pvalue	padj	Supplementary table 8:PET-MPs exposure signature.
FOSB	395.088	5.23161	0.138446	37.7882	0	0
ADM2	110.692	3.6265	0.164221	22.083	4.60557e-108	1.19777e-105
ASNS	18.5442	3.51521	0.388827	9.04055	1.5589e-19	3.72727e-18
CXCL3	35.9954	3.43126	0.274023	12.5218	5.67357e-36	2.96144e-34
CSF2	6.6332	3.40727	0.617265	5.51994	3.39117e-08	2.96932e-07
EGR3	4.79212	3.39508	0.738413	4.59781	4.26963e-06	2.65046e-05
LINC00161	11.2469	3.36451	0.482893	6.9674	3.22851e-12	4.33903e-11
CHAC1	616.063	3.20771	0.0858902	37.3466	2.87512e-305	7.10345e-302
JDP2	83.7622	3.11506	0.170483	18.272	1.38249e-74	2.0494e-72
FOS	199.355	3.08691	0.109442	28.206	4.9385e-175	3.66042e-172
SELE	16.6035	3.0857	0.401228	7.69064	1.46399e-14	2.47177e-13
ATF3	422.649	3.07505	0.0891609	34.4888	1.1818e-260	1.94656e-257
HSPA6	15.0922	2.95118	0.382895	7.70752	1.28284e-14	2.17335e-13
SLC6A9	128.338	2.90147	0.132185	21.9502	8.62901e-107	2.13194e-104
FST	3353.59	2.83424	0.0360508	78.6179	0	0
NUPR1	6.70342	2.83346	0.58373	4.85405	1.20964e-06	8.294e-06
CBS	77.58	2.73547	0.322311	8.48705	2.11949e-17	4.41903e-16
ALDH1L2	227.82	2.70474	0.108765	24.8679	1.65617e-136	7.43973e-134
BIRC3	41.8285	2.66091	0.213017	12.4915	8.30411e-36	4.3042e-34
NR4A3	11.5557	2.65515	0.407218	6.52022	7.02038e-11	8.36576e-10
IL13RA2	6.49354	2.61446	0.542562	4.81872	1.44482e-06	9.7443e-06
PCK2	493.882	2.47838	0.0931738	26.5996	6.86498e-156	4.24027e-153
CXCL2	54.2315	2.4498	0.193482	12.6616	9.64768e-37	5.18178e-35
ULBP1	31.5798	2.28486	0.23726	9.63019	5.96193e-22	1.70617e-20
ENSG00000288928	47.575	2.2697	0.233748	9.71003	2.73247e-22	7.98938e-21
EGR1	446.667	2.24858	0.0743139	30.2579	4.10456e-201	3.80288e-198
KLF4	146.912	2.24635	0.114329	19.6481	5.99932e-86	1.05874e-83
CXCL8	1561.82	2.22146	0.0661061	33.6045	1.44259e-247	2.1385e-244
PTGS2	1358.75	2.17509	0.0593435	36.6526	4.15627e-294	8.8018e-291
SPX	93.7128	2.12966	0.133704	15.9281	4.04345e-57	4.34349e-55
HOXB9	8.55362	2.08165	0.444448	4.68367	2.81785e-06	1.81301e-05
PSAT1	3184.69	2.06477	0.0459196	44.9648	0	0
INHBA	576.979	2.05528	0.0633416	32.4475	5.86957e-231	7.25088e-228
NR4A2	38.7732	1.9845	0.211776	9.37076	7.20149e-21	1.90294e-19
ANKFN1	59.9796	1.92915	0.158397	12.1792	4.01061e-34	1.94929e-32
SLC7A5	3044.62	1.92613	0.0425206	45.2987	0	0
PTHLH	242.387	1.92036	0.0826482	23.2353	2.00212e-119	6.31477e-117
NR4A1	199.969	1.91647	0.0986664	19.4238	4.85947e-84	8.186e-82
TPPP3	36.7159	1.87186	0.208774	8.96598	3.07532e-19	7.24779e-18
NDUFA4L2	8.45451	1.84691	0.413585	4.46561	7.98398e-06	4.70969e-05
NXPH4	6.92312	1.83659	0.483102	3.80166	0.000143728	0.00066025
DIRC3-AS1	16.4789	1.80171	0.296153	6.08371	1.17431e-09	1.23548e-08
NEURL1	6.23574	1.788	0.50417	3.54642	0.000390501	0.00163132
HIF1A-AS3	235.039	1.77723	0.104703	16.974	1.27866e-64	1.66271e-62
PHGDH	2265.51	1.77612	0.0531077	33.4438	3.1707e-245	4.27295e-242
CEBPB	564.581	1.76922	0.0729664	24.247	7.11512e-130	2.85066e-127
TSLP	87.8031	1.72361	0.126138	13.6645	1.65481e-42	1.10004e-40
DDIT3	122.939	1.71235	0.124391	13.7658	4.09283e-43	2.78312e-41
AC020763.3	10.866	1.67466	0.386057	4.33786	1.43879e-05	8.1314e-05
SLC12A8	14.0766	1.65859	0.31234	5.31023	1.09489e-07	8.87889e-07
SMKR1	8.66472	1.65075	0.436306	3.78347	0.000154654	0.000706281
TNFSF18	112.222	1.60646	0.131488	12.2176	2.5046e-34	1.22132e-32
RRAD	24.8927	1.57593	0.242902	6.48796	8.70088e-11	1.02774e-09
ADAMTS5	93.4109	1.55222	0.132065	11.7534	6.77968e-32	3.03631e-30
TRIB3	1636.38	1.54793	0.0553521	27.9652	4.30892e-172	2.90343e-169
SLC1A4	526.601	1.52985	0.0609109	25.1163	3.30404e-139	1.63263e-136
RAB39B	16.1658	1.50911	0.308591	4.89034	1.00664e-06	7.00584e-06
SESN2	611.791	1.49495	0.066349	22.5316	2.03589e-112	5.69435e-110
EXPH5	15.4058	1.49021	0.296646	5.02352	5.07319e-07	3.71382e-06
AC135279.1	7.42533	1.484	0.4462	3.32587	0.000881421	0.00339205
LIF	82.4649	1.48215	0.148137	10.0052	1.44533e-23	4.49174e-22
RGMB-AS1	76.214	1.45375	0.133653	10.877	1.48362e-27	5.5679e-26
DDIT4	1462.51	1.45172	0.051286	28.3063	2.89101e-176	2.25559e-173
IL1B	158.114	1.43647	0.0918887	15.6327	4.35903e-55	4.3661e-53
BEX2	30.8986	1.4248	0.213803	6.66408	2.66321e-11	3.3176e-10
RELB	167.706	1.41568	0.0919588	15.3948	1.77499e-53	1.65487e-51
GEM	227.459	1.40888	0.0789773	17.8391	3.51622e-71	4.96423e-69
LINC02547	128.569	1.37983	0.105279	13.1064	3.02482e-39	1.80806e-37
C6orf132	19.3446	1.37068	0.259063	5.29092	1.21701e-07	9.79954e-07
RCAN1	519.574	1.35465	0.05503	24.6166	8.39603e-134	3.55608e-131
RENBP	7.62818	1.35129	0.40359	3.34817	0.000813461	0.00315344
NIBAN1	620.721	1.35016	0.0642253	21.0223	4.10124e-98	9.21164e-96
IL20RB	19.9751	1.34749	0.264689	5.09084	3.56481e-07	2.67297e-06
GALNT12	78.7344	1.32767	0.128123	10.3624	3.67606e-25	1.2385e-23
LONRF1	117.532	1.32521	0.124352	10.6569	1.61845e-26	5.78118e-25
ENSG00000290999	14.2601	1.31449	0.302202	4.34971	1.36318e-05	7.73949e-05
BMP2	208.76	1.31174	0.0806402	16.2665	1.70588e-59	1.99117e-57
LURAP1L-AS1	40.9296	1.31038	0.177835	7.36852	1.72529e-13	2.62314e-12
STC2	3786.39	1.30455	0.0421674	30.9374	3.75148e-210	3.97228e-207
FAM167A	434.791	1.30262	0.0650108	20.037	2.62105e-89	4.98133e-87
DOK5	6.73884	1.30193	0.446944	2.91297	0.00358014	0.0116847
G0S2	711.379	1.30164	0.0706523	18.4231	8.57301e-76	1.31017e-73
PPM1E	16.4954	1.29039	0.318261	4.05451	5.02388e-05	0.000254004
ERFE	36.7323	1.28948	0.180556	7.14173	9.21652e-13	1.29014e-11
ICAM1	288.545	1.28854	0.0968867	13.2995	2.33084e-40	1.43371e-38
NMRAL2P	58.9748	1.28789	0.173524	7.42199	1.15372e-13	1.79273e-12
LINC02154	13.8487	1.28511	0.301426	4.26342	2.01326e-05	0.000110699
KITLG	1288.68	1.26602	0.05343	23.6949	4.06587e-124	1.40169e-121
SERPINB2	452.729	1.24862	0.0610702	20.4456	6.57517e-93	1.39243e-90
ADRA1D	9.99822	1.24342	0.361499	3.43961	0.000582547	0.00234076
ZNF239	8.15652	1.23817	0.385017	3.21589	0.00130041	0.0048049
IL6	44.8108	1.22618	0.201487	6.08566	1.16011e-09	1.22228e-08
CLDN1	159.449	1.22504	0.0996308	12.2958	9.54109e-35	4.74621e-33
TBILA	12.204	1.21761	0.332624	3.66061	0.000251614	0.00109772
PSG4	12.5155	1.21376	0.322253	3.76648	0.000165568	0.000752414
HKDC1	15.4827	1.2085	0.317902	3.8015	0.000143821	0.000660376
CCL2	197.948	1.20776	0.0962187	12.5522	3.86578e-36	2.05399e-34
VEGFA	697.676	1.20193	0.0523436	22.9624	1.10902e-116	3.35512e-114
PAPPA2	14.0614	1.20082	0.293112	4.09679	4.18923e-05	0.00021533
SNAPC1	587.455	1.19242	0.0735916	16.2032	4.7863e-59	5.50016e-57
NFATC2	298.019	1.19169	0.0748735	15.9161	4.90268e-57	5.22858e-55
CARS1	1277.81	1.19139	0.053036	22.4639	9.37026e-112	2.52554e-109
MTHFD2	2001.16	1.18987	0.0454402	26.1854	3.89313e-151	2.21968e-148
CREB5	127.318	1.18981	0.134083	8.87371	7.07512e-19	1.61854e-17
ZNF485	16.2355	1.18474	0.297772	3.97869	6.92973e-05	0.000340041
DIO2	198.297	1.18195	0.108886	10.8549	1.88918e-27	7.07204e-26
HMOX1	1520.11	1.17891	0.0559298	21.0783	1.25715e-98	2.91187e-96
ENSG00000286215	34.5356	1.17811	0.194689	6.05125	1.43727e-09	1.48682e-08
NOG	18.2795	1.16208	0.276629	4.20087	2.65889e-05	0.000142654
TRAF1	39.4476	1.16152	0.204976	5.66659	1.45667e-08	1.34206e-07
ADAMTS1	6886.57	1.15963	0.0335741	34.5394	2.05417e-261	3.80637e-258
DHRS9	24.4289	1.15703	0.222947	5.18971	2.10627e-07	1.64074e-06
SLC3A2	5240.78	1.15149	0.0476762	24.1523	7.06926e-129	2.75776e-126
RSPO3	36.9552	1.15058	0.186257	6.17734	6.51908e-10	7.12151e-09
IL1A	75.8221	1.14923	0.134298	8.55733	1.15516e-17	2.46391e-16
CCN3	26.9705	1.14657	0.21414	5.35428	8.5899e-08	7.07426e-07
LURAP1L	104.147	1.13305	0.111551	10.1572	3.07778e-24	9.8542e-23
BCL2A1	125.364	1.13163	0.112942	10.0196	1.25051e-23	3.90266e-22
DUSP1	3068.36	1.12154	0.0480682	23.3323	2.08498e-120	6.71906e-118
AC016999.1	12.6279	1.11979	0.312135	3.58751	0.000333849	0.00141886
SCN9A	73.0669	1.11808	0.14239	7.85224	4.08686e-15	7.17815e-14
AFF3	76.616	1.11285	0.132056	8.42707	3.54435e-17	7.22717e-16
AC124276.1	11.9238	1.11237	0.331781	3.35273	0.000800201	0.0031061
PLA2G4C	34.3836	1.11147	0.201979	5.50291	3.73565e-08	3.25941e-07
TNFAIP3	375.04	1.09746	0.0627538	17.4884	1.75646e-68	2.36707e-66
GARS1	4675.38	1.09529	0.0383852	28.5342	4.4093e-179	3.6313e-176
FBXL16	10.9561	1.08877	0.338258	3.21876	0.00128744	0.00476174
AC022239.4	14.5836	1.08763	0.301537	3.60694	0.000309829	0.0013259
IRS2	102.928	1.08708	0.117226	9.27335	1.80397e-20	4.62665e-19
TCIM	202.784	1.08538	0.0855561	12.6862	7.05004e-37	3.81422e-35
ZFP36	148.65	1.07422	0.104446	10.2849	8.23936e-25	2.73244e-23
PTPN7	28.8714	1.07151	0.213986	5.0074	5.51715e-07	4.00217e-06
AC080038.3	6.85226	1.0697	0.455996	2.34585	0.0189839	0.0491816
AC145098.2	62.7459	1.06834	0.154855	6.89898	5.23786e-12	6.92032e-11
THBD	577.184	1.06599	0.0536758	19.8598	9.07578e-88	1.64072e-85
ENSG00000287839	7.16849	1.06076	0.433591	2.44644	0.0144273	0.0389493
ENSG00000287014	9.39464	1.05922	0.357826	2.96015	0.00307492	0.010235
ETS2	1721.08	1.05514	0.0443897	23.77	6.83269e-125	2.41161e-122
DBNDD2	7.53889	1.05462	0.424112	2.48666	0.0128947	0.0354839
PMAIP1	617.641	1.05302	0.0530953	19.8327	1.55546e-87	2.77809e-85
LINC00520	99.4497	1.04788	0.113594	9.22483	2.84015e-20	7.20932e-19
TM6SF1	67.5663	1.04645	0.140365	7.45518	8.9746e-14	1.41531e-12
PTPRR	13.0706	1.04048	0.304151	3.42094	0.000624043	0.00248745
GREM1	390.88	1.03102	0.0717369	14.3723	7.72361e-47	5.99449e-45
ATF4	7404.51	1.02868	0.0480568	21.4055	1.18866e-101	2.84204e-99
ZP3	12.3866	1.02147	0.308455	3.31158	0.000927706	0.00355265
AL359921.2	9.3392	1.0163	0.371255	2.73748	0.0061912	0.0188341
PPP1R15A	2881.78	1.01298	0.0320349	31.6212	1.88522e-219	2.14973e-216
WHRN	159.438	1.0124	0.100077	10.1162	4.68375e-24	1.48359e-22
HDAC9	122.952	1.01048	0.104507	9.66897	4.08457e-22	1.18261e-20

### Sheet: DOWN
Row.names	baseMean	log2FoldChange	lfcSE	stat	pvalue	padj	Supplementary table 8:PET-MPs exposure signature.
GJA5	166.942	-2.99327	0.118413	-25.2782	5.55128e-141	2.83766e-138
SUNO1	8.86881	-1.86864	0.418048	-4.46991	7.8252e-06	4.62708e-05
SEMA3G	23.4625	-1.84344	0.252955	-7.28761	3.15512e-13	4.65389e-12
CST4	7.53836	-1.82426	0.438672	-4.1586	3.20205e-05	0.000168623
GDF3	31.4795	-1.78557	0.220361	-8.10297	5.36349e-16	1.00137e-14
ENSG00000289404	9.03532	-1.77732	0.401872	-4.42261	9.75158e-06	5.66892e-05
CST1	180.057	-1.77095	0.110885	-15.9711	2.0319e-57	2.21477e-55
ENSG00000286320	21.6398	-1.72444	0.252111	-6.84001	7.91853e-12	1.02788e-10
HCRTR1	7.31297	-1.70587	0.428691	-3.97925	6.91326e-05	0.000339345
MIR210HG	42.4278	-1.6805	0.231519	-7.25855	3.91252e-13	5.72549e-12
GIMAP8	185.566	-1.66285	0.0913023	-18.2126	4.09907e-74	6.01629e-72
TMEM37	27.491	-1.65192	0.223534	-7.39003	1.46795e-13	2.25502e-12
KLRG1	22.5267	-1.63359	0.280487	-5.8241	5.74217e-09	5.58543e-08
METTL7A	32.0983	-1.59779	0.199508	-8.00866	1.15961e-15	2.11961e-14
PPFIA4	10.0369	-1.5865	0.369029	-4.29911	1.71484e-05	9.55668e-05
CPAMD8	7.94944	-1.56459	0.44094	-3.54831	0.000387712	0.00162083
SELP	17.3481	-1.55921	0.302978	-5.14627	2.65714e-07	2.03318e-06
LDB2	287.747	-1.54924	0.0778827	-19.8919	4.78253e-88	8.75262e-86
PPP1R1C	8.0302	-1.52247	0.404497	-3.76386	0.000167308	0.000759159
LINC00858	6.93542	-1.50264	0.45505	-3.30214	0.000959491	0.0036649
SELL	26.9453	-1.49932	0.229474	-6.53372	6.41554e-11	7.67587e-10
SOX18	666.841	-1.49576	0.0600185	-24.9216	4.33987e-137	2.01045e-134
MEGF10	13.2733	-1.49254	0.325142	-4.59042	4.42359e-06	2.73627e-05
ZNF467	58.6042	-1.48036	0.159239	-9.2965	1.4515e-20	3.7356e-19
LIPG	2762.15	-1.4756	0.0354802	-41.5895	0	0
NLRP12	7.83029	-1.46187	0.424245	-3.44582	0.000569326	0.00229215
TENM4	40.0258	-1.4576	0.211518	-6.89115	5.53449e-12	7.299e-11
ACE	12.9894	-1.43966	0.324323	-4.43897	9.03903e-06	5.28996e-05
ENSG00000287569	6.69339	-1.43365	0.439977	-3.25845	0.00112021	0.004203
GPRIN3	33.6326	-1.41386	0.231283	-6.11313	9.76983e-10	1.03597e-08
ENSG00000289924	11.3177	-1.41148	0.339556	-4.15685	3.2266e-05	0.000169734
SLC26A9	7.74398	-1.40502	0.399423	-3.51763	0.000435419	0.00179996
SIRPB2	89.1493	-1.40193	0.127629	-10.9844	4.54088e-28	1.74842e-26
ARHGEF17-AS1	6.80588	-1.39656	0.421018	-3.3171	0.000909567	0.00349131
EXOC3L2	57.3762	-1.39201	0.152336	-9.13781	6.37281e-20	1.57189e-18
ABCA6	154.937	-1.39183	0.100193	-13.8914	7.14089e-44	4.90076e-42
VCAN	2247.62	-1.37493	0.0530963	-25.895	7.59152e-148	4.16802e-145
MAP2K6	205.619	-1.37147	0.0981717	-13.9701	2.37366e-44	1.66764e-42
ULK4P3	6.57503	-1.36943	0.446828	-3.06478	0.00217829	0.00756228
GAS6-AS1	12.1284	-1.36527	0.338314	-4.03552	5.44819e-05	0.000273776
ENSG00000290088	8.61013	-1.36353	0.389268	-3.50281	0.000460379	0.00188996
ELMOD1	279.836	-1.34958	0.0711298	-18.9735	2.82535e-80	4.65366e-78
DACT3	13.5181	-1.34559	0.299862	-4.48737	7.21089e-06	4.29294e-05
FAM110D	30.5235	-1.33642	0.218013	-6.13001	8.78736e-10	9.385e-09
LINC00305	21.7024	-1.3337	0.246484	-5.41089	6.27133e-08	5.27617e-07
LINC02669	8.27471	-1.33193	0.406115	-3.27968	0.00103924	0.003932
PLVAP	187.802	-1.32362	0.0817927	-16.1826	6.69256e-59	7.57332e-57
C20orf204	30.924	-1.3236	0.215378	-6.14546	7.97323e-10	8.55866e-09
SORL1	9.1507	-1.30109	0.382885	-3.39811	0.000678533	0.00267729
ABCA9	91.0163	-1.27846	0.131677	-9.70904	2.75926e-22	8.05184e-21
F2RL3	18.1531	-1.27107	0.252959	-5.0248	5.03949e-07	3.69098e-06
HEY2-AS1	17.9917	-1.27033	0.276031	-4.60211	4.18226e-06	2.60276e-05
RGN	7.60851	-1.26895	0.469749	-2.70134	0.00690607	0.0207322
JAKMIP2	13.2068	-1.26485	0.306495	-4.1268	3.67839e-05	0.000191348
DACH1	67.7882	-1.25454	0.140884	-8.90477	5.34961e-19	1.23141e-17
AC008080.1	10.1412	-1.25335	0.366749	-3.41747	0.000632072	0.00251742
VNN1	8.54502	-1.24731	0.390607	-3.19325	0.0014068	0.00515177
TNFSF10	31.0841	-1.24381	0.201011	-6.18773	6.10353e-10	6.68233e-09
AL109976.1	10.1639	-1.2295	0.369663	-3.32599	0.000881061	0.00339155
SLC7A8	35.8084	-1.2271	0.185463	-6.61642	3.68012e-11	4.52732e-10
ITGA11	53.726	-1.22383	0.157844	-7.75341	8.9454e-15	1.53302e-13
HAS3	152.076	-1.22352	0.0967655	-12.6441	1.20532e-36	6.4504e-35
TMPOP2	9.39516	-1.22177	0.380423	-3.21162	0.00131991	0.00486845
CAPN11	14.4947	-1.2164	0.308484	-3.94317	8.04132e-05	0.000390322
ARHGEF37	75.1983	-1.21092	0.131288	-9.22337	2.87896e-20	7.29533e-19
CCM2L	21.2859	-1.20852	0.23822	-5.0731	3.91379e-07	2.91255e-06
CLCA2	5.86628	-1.20363	0.491335	-2.44971	0.0142971	0.0387096
OTOGL	39.5537	-1.19854	0.182146	-6.58012	4.7007e-11	5.69307e-10
FAM78A	17.0738	-1.19703	0.280863	-4.26197	2.02631e-05	0.000111252
LYNX1	17.839	-1.18749	0.267032	-4.44698	8.70856e-06	5.10865e-05
TMEM35A	250.527	-1.18248	0.0714011	-16.5611	1.33034e-61	1.65722e-59
MIR34AHG	83.2709	-1.17387	0.134419	-8.7329	2.48225e-18	5.50029e-17
AL132709.1	11.02	-1.17249	0.365738	-3.20583	0.00134675	0.00496252
AC007906.2	14.2449	-1.17209	0.299424	-3.91449	9.05946e-05	0.00043476
GDF7	23.3751	-1.17152	0.236356	-4.95658	7.17433e-07	5.12541e-06
AL158206.1	55.3927	-1.17086	0.160103	-7.31316	2.6093e-13	3.89222e-12
GASK1B	518.253	-1.169	0.0574618	-20.3439	5.25509e-92	1.08197e-89
ENSG00000289553	6.7905	-1.16494	0.436454	-2.66911	0.00760518	0.0225523
ANK1	15.1045	-1.16409	0.284398	-4.09316	4.25531e-05	0.000218197
LINC01852	28.1044	-1.16064	0.221858	-5.23144	1.68194e-07	1.3319e-06
CHST15	17.5304	-1.15935	0.294551	-3.93601	8.28473e-05	0.000401218
CD248	7.99716	-1.1534	0.393	-2.93485	0.00333707	0.0109724
DIPK2B	145.472	-1.15319	0.0974049	-11.8392	2.44852e-32	1.11683e-30
PDGFRB	8.41288	-1.13664	0.373986	-3.03927	0.00237152	0.00814158
ART4	76.2645	-1.13543	0.12518	-9.07038	1.18605e-19	2.8404e-18
ANKRD35	8.59651	-1.13192	0.393345	-2.87768	0.00400615	0.0129187
GIMAP4	174.624	-1.13007	0.088147	-12.8203	1.26187e-37	7.11252e-36
TRAC	16.3267	-1.12588	0.271665	-4.14436	3.40766e-05	0.000178436
PIK3IP1	134.753	-1.11943	0.0983838	-11.3782	5.36823e-30	2.28019e-28
SNORA11F	20.9099	-1.11793	0.258853	-4.3188	1.56881e-05	8.82247e-05
ABCA8	177.584	-1.11581	0.0989696	-11.2742	1.75908e-29	7.30436e-28
EGF	7.4805	-1.11524	0.421567	-2.64547	0.00815781	0.0239326
AC010654.1	8.12049	-1.11237	0.406018	-2.73971	0.00614943	0.0187324
GASK1B-AS1	7.28383	-1.10707	0.401066	-2.76033	0.00577437	0.0177371
STK32A	7.86848	-1.10605	0.390938	-2.82923	0.00466597	0.0147922
AL139005.1	10.7334	-1.10475	0.356267	-3.10089	0.00192937	0.00679842
PTCHD4	20.3618	-1.10438	0.242115	-4.56138	5.08187e-06	3.11424e-05
PPP1R16B	484.405	-1.10216	0.061603	-17.8913	1.37823e-71	1.9645e-69
KCNMB4	76.8083	-1.10098	0.132521	-8.30797	9.73555e-17	1.91152e-15
LPAR6	83.7439	-1.09995	0.135449	-8.12073	4.63392e-16	8.67339e-15
MMRN1	3010.4	-1.09877	0.0396721	-27.6963	7.73369e-169	4.98453e-166
TNFRSF10C	54.2915	-1.09794	0.14869	-7.38406	1.53531e-13	2.34634e-12
FRY	219.642	-1.0957	0.0803342	-13.6393	2.33892e-42	1.54786e-40
DYNLT5	85.1143	-1.09481	0.124732	-8.77736	1.67363e-18	3.75338e-17
TSPAN13	260.2	-1.09418	0.080562	-13.5818	5.1363e-42	3.31045e-40
RASSF2	240.218	-1.09081	0.0754632	-14.4548	2.33763e-47	1.83349e-45
INKA1	54.0135	-1.08504	0.148615	-7.30104	2.85551e-13	4.23725e-12
COL11A2	12.6374	-1.07932	0.33633	-3.2091	0.0013315	0.00490875
SESN3	64.0729	-1.07231	0.162397	-6.60304	4.02821e-11	4.93506e-10
DNAH8	6.79146	-1.07203	0.438378	-2.44544	0.0144674	0.0390505
EMCN	57.051	-1.07009	0.155755	-6.87035	6.40443e-12	8.40915e-11
TSPAN11	24.1287	-1.06028	0.230219	-4.60553	4.11415e-06	2.56792e-05
CPNE5	63.1405	-1.05302	0.148621	-7.08528	1.38764e-12	1.91353e-11
PURPL	16.4431	-1.05014	0.278196	-3.77482	0.000160124	0.00072924
ACSS3	11.6653	-1.04753	0.334463	-3.13196	0.00173643	0.00619217
AC137932.2	47.7814	-1.04554	0.177751	-5.88208	4.05144e-09	4.00124e-08
GDPD5	398.457	-1.04365	0.0637924	-16.3601	3.68596e-60	4.44234e-58
RFTN2	41.6431	-1.04334	0.184086	-5.66767	1.44755e-08	1.33448e-07
FLG	13.2994	-1.04224	0.310527	-3.35635	0.000789775	0.00307045
SLC5A10	9.19408	-1.0414	0.366162	-2.8441	0.00445365	0.0141828
CSGALNACT1	74.4815	-1.04136	0.127682	-8.15588	3.46644e-16	6.56277e-15
RAB9B	9.33878	-1.04109	0.353242	-2.94725	0.00320611	0.0106088
AC097059.2	17.393	-1.03656	0.258049	-4.01692	5.89643e-05	0.000294162
ACTA2	32.5879	-1.03199	0.207537	-4.97258	6.60691e-07	4.7429e-06
LFNG	277.341	-1.03151	0.0761377	-13.5479	8.1524e-42	5.18675e-40
PDGFRL	106.637	-1.02868	0.113799	-9.03947	1.57427e-19	3.75797e-18
IQGAP2	29.118	-1.02767	0.204797	-5.018	5.22111e-07	3.80895e-06
RASSF5	29.4718	-1.0255	0.218067	-4.7027	2.56745e-06	1.66273e-05
EXOC3L1	53.0006	-1.02084	0.150446	-6.78542	1.15753e-11	1.48308e-10
AC021074.1	7.24769	-1.01775	0.41211	-2.46962	0.0135257	0.0369391
AP003119.3	8.64724	-1.01401	0.381333	-2.65911	0.0078348	0.0231269
KLHL3	218.381	-1.00773	0.080603	-12.5024	7.24368e-36	3.76773e-34
CLDN5	572.588	-1.0046	0.0783853	-12.8162	1.33022e-37	7.46937e-36
COL1A1	24.3003	-1.00403	0.247072	-4.06371	4.82992e-05	0.000245369
ADA2	9.8648	-1.00219	0.333292	-3.00693	0.00263897	0.00892337
HMCN1	407.274	-1.00199	0.0710072	-14.1112	3.2416e-45	2.39072e-43
TLE6	9.48868	-0.998785	0.350322	-2.85105	0.00435751	0.0139125
TSPAN15	369.655	-0.997696	0.0779489	-12.7994	1.65307e-37	9.17794e-36
PPP1R3G	15.7104	-0.99629	0.302203	-3.29676	0.000978081	0.0037311
FAM66C	15.5386	-0.994085	0.281507	-3.5313	0.000413518	0.0017166
ATP6V0D1-DT	15.5743	-0.991482	0.277499	-3.57292	0.000353027	0.00149138
DHH	127.267	-0.990717	0.105203	-9.41721	4.63238e-21	1.23508e-19
NOTCH3	12.4999	-0.989585	0.327224	-3.02419	0.00249304	0.00849776
PTPRD-AS1	10.579	-0.987951	0.348214	-2.83719	0.00455121	0.0144686
KIT	18.4593	-0.987947	0.26696	-3.70073	0.00021498	0.000952723
GMFG	25.7788	-0.986141	0.230046	-4.28671	1.81342e-05	0.000100757
AC021218.1	21.6666	-0.98592	0.239397	-4.11835	3.81601e-05	0.000197743
PCDH18	58.1674	-0.982018	0.138341	-7.09852	1.26096e-12	1.74533e-11
GRIK5	9.45634	-0.979974	0.389295	-2.5173	0.0118257	0.0329582
DRAXIN	13.8571	-0.978489	0.299667	-3.26526	0.00109365	0.00411376
